# Genome-wide nucleosome and transcription factor responses to genetic perturbations reveal chromatin-mediated mechanisms of transcriptional regulation

**DOI:** 10.1101/2024.05.24.595391

**Authors:** Kevin Moyung, Yulong Li, Alexander J. Hartemink, David M. MacAlpine

**Affiliations:** Program in Computational Biology and Bioinformatics, Duke University, Durham, NC 27708; Department of Pharmacology and Cancer Biology, Duke University Medical Center, Durham, NC 27710; Department of Computer Science, Duke University, Durham, NC 27708

## Abstract

Epigenetic mechanisms contribute to gene regulation by altering chromatin accessibility through changes in transcription factor (TF) and nucleosome occupancy throughout the genome. Despite numerous studies focusing on changes in gene expression, the intricate chromatin-mediated regulatory code remains largely unexplored on a comprehensive scale. We address this by employing a factor-agnostic, reverse-genetics approach that uses MNase-seq to capture genome-wide TF and nucleosome occupancies in response to the individual deletion of 201 transcriptional regulators in *Saccharomyces cerevisiae*, thereby assaying nearly one million mutant-gene interactions. We develop a principled approach to identify and quantify chromatin changes genome-wide, observing differences in TF and nucleosome occupancy that recapitulate well-established pathways identified by gene expression data. We also discover distinct chromatin signatures associated with the up- and downregulation of genes, and use these signatures to reveal regulatory mechanisms previously unexplored in expression-based studies. Finally, we demonstrate that chromatin features are predictive of transcriptional activity and leverage these features to reconstruct chromatin-based transcriptional regulatory networks. Overall, these results illustrate the power of an approach combining genetic perturbation with high-resolution epigenomic profiling; the latter enables a close examination of the interplay between TFs and nucleosomes genome-wide, providing a deeper, more mechanistic understanding of the complex relationship between chromatin organization and transcription.
