## Supplemental Table S1 for "Genome-wide nucleosome and transcription factor responses to genetic perturbations reveal chromatin-mediated mechanisms of transcriptional regulation"

### Sheet: Sheet1
ORF	Gene	TF_Class	Type	Functional_Category
YAL051W	OAF1	Activator	TF	gene-specific transcription factor
YAL034C	FUN19	Unknown	TF	other
YAL019W	FUN30	Unknown	Chromatin Remodeler	Pol II transcription
YLR013W	GAT3	Repressor	TF	gene-specific transcription factor
YLR014C	PPR1	Activator	TF	gene-specific transcription factor
YLR055C	SPT8	Activator	TF	chromatin factor
YLR085C	ARP6	Unknown	Chromatin Remodeler	chromatin factor
YLR095C	IOC2	Unknown	Chromatin Remodeler	chromatin factor
YLR098C	CHA4	Activator	TF	gene-specific transcription factor
YLR113W	HOG1	Unknown	TF	protein kinase
YML081W	TDA9	Unknown	TF	gene-specific transcription factor
YML051W	GAL80	Repressor	TF	Pol II transcription
YMR019W	STB4	Unknown	TF	gene-specific transcription factor
YMR039C	SUB1	Activator	TF	Pol II transcription
YMR042W	ARG80	Repressor	TF	gene-specific transcription factor
YMR164C	MSS11	Activator	TF	gene-specific transcription factor
YMR176W	ECM5	Unknown	Deacetylase	chromatin factor
YMR182C	RGM1	Activator	TF	gene-specific transcription factor
YMR280C	CAT8	Activator	TF	gene-specific transcription factor
YNL314W	DAL82	Activator	TF	gene-specific transcription factor
YNL257C	SIP3	Unknown	TF	Pol II transcription
YOR032C	HMS1	Activator	TF	gene-specific transcription factor
YOR038C	HIR2	Unknown	Nucleosome Assembly	chromatin factor
YOR337W	TEA1	Activator	TF	gene-specific transcription factor
YOR344C	TYE7	Activator	TF	gene-specific transcription factor
YOR358W	HAP5	Activator	TF	gene-specific transcription factor
YOR363C	PIP2	Activator	TF	gene-specific transcription factor
YOR380W	RDR1	Repressor	TF	gene-specific transcription factor
YPL248C	GAL4	Activator	TF	gene-specific transcription factor
YPL177C	CUP9	Repressor	TF	gene-specific transcription factor
YPL138C	SPP1	Unknown	TF	chromatin factor
YPL133C	RDS2	Activator	TF	gene-specific transcription factor
YPL129W	TAF14	Unknown	Chromatin Remodeler	other
YPL127C	HHO1	Unknown	Histone	other
YBR182C	SMP1	Activator	TF	gene-specific transcription factor
YBR215W	HPC2	Unknown	Nucleosome Assembly	chromatin factor
YBR239C	ERT1	Activator	TF	gene-specific transcription factor
YDR392W	SPT3	Unknown	TF	chromatin factor
YDR421W	ARO80	Activator	TF	gene-specific transcription factor
YDR423C	CAD1	Activator	TF	gene-specific transcription factor
YEL009C	GCN4	Activator	TF	gene-specific transcription factor
YER028C	MIG3	Repressor	TF	gene-specific transcription factor
YER040W	GLN3	Activator	TF	gene-specific transcription factor
YER045C	ACA1	Activator	TF	gene-specific transcription factor
YHR178W	STB5	Activator	TF	gene-specific transcription factor
YHR206W	SKN7	Activator	TF	gene-specific transcription factor
YCL055W	KAR4	Both	TF	meiosis
YLR451W	LEU3	Both	TF	gene-specific transcription factor
YLR131C	ACE2	Activator	TF	gene-specific transcription factor
YLR176C	RFX1	Repressor	TF	gene-specific transcription factor
YLR182W	SWI6	Repressor	TF	Pol II transcription
YLR183C	TOS4	Unknown	TF	chromatin factor
YKL015W	PUT3	Activator	TF	gene-specific transcription factor
YKL038W	RGT1	Both	TF	gene-specific transcription factor
YKL043W	PHD1	Activator	TF	gene-specific transcription factor
YKL062W	MSN4	Activator	TF	gene-specific transcription factor
YGR056W	RSC1	Unknown	Chromatin Remodeler	chromatin factor
YGR104C	SRB5	Unknown	Pol II Activity	chromatin factor
YOR113W	AZF1	Both	TF	gene-specific transcription factor
YOR140W	SFL1	Both	TF	gene-specific transcription factor
YOR144C	ELG1	Unknown	Replication	DNA replication and repair
YOR162C	YRR1	Activator	TF	gene-specific transcription factor
YOR172W	YRM1	Activator	TF	gene-specific transcription factor
YOR229W	WTM2	Both	Modulator	Pol II transcription
YOR230W	WTM1	Both	Modulator	Pol II transcription
YLR418C	CDC73	Unknown	Pol II Activity	chromatin factor
YDR169C	STB3	Repressor	TF	gene-specific transcription factor
YDR192C	NUP42	Unknown	Pore	protein trafficking
YDR195W	REF2	Unknown	RNA	other
YDR213W	UPC2	Activator	TF	gene-specific transcription factor
YDR216W	ADR1	Activator	TF	gene-specific transcription factor
YDR223W	CRF1	Repressor	TF	Pol II transcription
YLR263W	RED1	Unknown	Chromatin Factor	cell cycle regulation
YLR266C	PDR8	Activator	TF	gene-specific transcription factor
YGL209W	MIG2	Repressor	TF	gene-specific transcription factor
YGL237C	HAP2	Activator	TF	gene-specific transcription factor
YGL254W	FZF1	Activator	TF	gene-specific transcription factor
YPL089C	RLM1	Activator	TF	gene-specific transcription factor
YPL048W	CAM1	Activator	TF	other
YPL038W	MET31	Activator	TF	gene-specific transcription factor
YPL031C	PHO85	Unknown	Kinase	protein kinase
YPL021W	ECM23	Unknown	Unknown	gene-specific transcription factor
YPR135W	CTF4	Unknown	Chromatin Factor	DNA replication and repair
YPR199C	ARR1	Activator	TF	gene-specific transcription factor
YCR106W	RDS1	Unknown	TF	gene-specific transcription factor
YFR034C	PHO4	Activator	TF	gene-specific transcription factor
YGR249W	MGA1	Repressor	TF	gene-specific transcription factor
YBL005W	PDR3	Activator	TF	gene-specific transcription factor
YBL008W	HIR1	Repressor	Nucleosome Assembly	chromatin factor
YBL016W	FUS3	Unknown	Kinase	protein kinase
YBL021C	HAP3	Activator	TF	gene-specific transcription factor
YBL066C	SEF1	Unknown	TF	gene-specific transcription factor
YBL079W	NUP170	Unknown	Pore	protein trafficking
YGL013C	PDR1	Activator	TF	gene-specific transcription factor
YGL025C	PGD1	Unknown	Pol II Activity	chromatin factor
YGL035C	MIG1	Repressor	TF	gene-specific transcription factor
YGL071W	AFT1	Activator	TF	gene-specific transcription factor
YGL090W	LIF1	Unknown	Chromatin Factor	DNA replication and repair
YNL229C	URE2	Repressor	TF	ubiquitin(-like) modification
YNL167C	SKO1	Both	TF	gene-specific transcription factor
YKR064W	OAF3	Repressor	TF	gene-specific transcription factor
YDR253C	MET32	Activator	TF	gene-specific transcription factor
YDR259C	YAP6	Activator	TF	gene-specific transcription factor
YDR310C	SUM1	Repressor	TF	gene-specific transcription factor
YDR321W	ASP1	Unknown	Unknown	other
YIL076W	SEC28	Unknown	Chromatin Factor	other
YFL021W	GAT1	Activator	TF	gene-specific transcription factor
YFL031W	HAC1	Activator	TF	gene-specific transcription factor
YFL049W	SWP82	Unknown	Chromatin Remodeler	chromatin factor
YFL052W	ZNF1	Activator	TF	other
YGR270W	YTA7	Unknown	Replication	Pol II transcription
YGR288W	MAL13	Unknown	Unknown	gene-specific transcription factor
YIR017C	MET28	Activator	TF	gene-specific transcription factor
YIR018W	YAP5	Activator	TF	gene-specific transcription factor
YMR070W	MOT3	Both	TF	gene-specific transcription factor
YOL089C	HAL9	Activator	TF	gene-specific transcription factor
YOL108C	INO4	Activator	TF	gene-specific transcription factor
YML099C	ARG81	Repressor	TF	gene-specific transcription factor
YPR052C	NHP6A	Unknown	Chromatin Remodeler	gene-specific transcription factor
YPR054W	SMK1	Repressor	Kinase	protein kinase
YPR065W	ROX1	Repressor	TF	gene-specific transcription factor
YPR070W	MED1	Unknown	Pol II Activity	chromatin factor
YJL110C	GZF3	Repressor	TF	gene-specific transcription factor
YJL089W	SIP4	Activator	TF	gene-specific transcription factor
YJL056C	ZAP1	Activator	TF	gene-specific transcription factor
YJR127C	RSF2	Both	TF	gene-specific transcription factor
YER063W	THO1	Unknown	TF	other
YHR006W	STP2	Activator	TF	gene-specific transcription factor
YHR041C	SRB2	Unknown	Pol II Activity	chromatin factor
YKR099W	BAS1	Activator	TF	gene-specific transcription factor
YKR101W	SIR1	Unknown	Chromatin Factor	chromatin factor
YJR104C	SOD1	Unknown	Unknown	other
YJR119C	JHD2	Repressor	Methylase	chromatin factor
YJR140C	HIR3	Unknown	Nucleosome Assembly	chromatin factor
YKL005C	BYE1	Unknown	Pol II Activity	Pol II transcription
YMR136W	GAT2	Unknown	TF	gene-specific transcription factor
YMR172W	HOT1	Activator	TF	Pol II transcription
YDR034C	LYS14	Activator	TF	gene-specific transcription factor
YDR043C	NRG1	Repressor	TF	gene-specific transcription factor
YBR279W	PAF1	Unknown	Pol II Activity	chromatin factor
YBR297W	MAL33	Unknown	Unknown	gene-specific transcription factor
YCR020W-B	HTL1	Unknown	Chromatin Remodeler	chromatin factor
YCR065W	HCM1	Activator	TF	gene-specific transcription factor
YCR077C	PAT1	Unknown	mRNA Processing	RNA metabolism
YCR081W	SRB8	Unknown	Pol II Activity	Pol II transcription
YJR060W	CBF1	Activator	TF	gene-specific transcription factor
YDL106C	PHO2	Activator	TF	gene-specific transcription factor
YDL160C	DHH1	Unknown	mRNA Processing	RNA metabolism
YDL170W	UGA3	Activator	TF	gene-specific transcription factor
YGL096W	TOS8	Unknown	TF	gene-specific transcription factor
YBL103C	RTG3	Activator	TF	gene-specific transcription factor
YBR010W	HHT1	Unknown	Nucleosome Assembly	chromatin factor
YBR033W	EDS1	Unknown	TF	gene-specific transcription factor
YBR066C	NRG2	Repressor	TF	gene-specific transcription factor
YNL023C	FAP1	Unknown	Unknown	other
YNL027W	CRZ1	Activator	TF	gene-specific transcription factor
YNR010W	CSE2	Unknown	Pol II Activity	chromatin factor
YIL101C	XBP1	Repressor	TF	gene-specific transcription factor
YIL130W	ASG1	Activator	TF	gene-specific transcription factor
YIR013C	GAT4	Unknown	TF	gene-specific transcription factor
YFR013W	IOC3	Unknown	Chromatin Remodeler	chromatin factor
YNL068C	FKH2	Both	TF	gene-specific transcription factor
YGR040W	KSS1	Unknown	Kinase	protein kinase
YGR063C	SPT4	Unknown	Pol II Activity	DNA replication and repair
YKR034W	DAL80	Repressor	TF	gene-specific transcription factor
YBR083W	TEC1	Activator	TF	gene-specific transcription factor
YBR112C	CYC8	Repressor	TF	chromatin factor
YBR150C	TBS1	Unknown	Unknown	gene-specific transcription factor
YLR394W	CST9	Unknown	Unknown	meiosis
YML041C	VPS71	Unknown	Nucleosome Factor	chromatin factor
YML076C	WAR1	Activator	TF	gene-specific transcription factor
YIR023W	DAL81	Activator	TF	gene-specific transcription factor
YOR298C-A	MBF1	Activator	TF	gene-specific transcription factor
YMR037C	MSN2	Activator	TF	gene-specific transcription factor
YPR007C	REC8	Unknown	Chromatin Factor	meiosis
YPR008W	HAA1	Activator	TF	gene-specific transcription factor
YDL020C	RPN4	Activator	TF	gene-specific transcription factor
YDL056W	MBP1	Both	TF	gene-specific transcription factor
YDR443C	SSN2	Unknown	Pol II Activity	RNA metabolism
YDR448W	ADA2	Activator	TF	chromatin factor
YDR463W	STP1	Activator	TF	gene-specific transcription factor
YDR501W	PLM2	Unknown	TF	DNA replication and repair
YDR520C	URC2	Unknown	TF	gene-specific transcription factor
YGL127C	SOH1	Unknown	Pol II Activity	chromatin factor
YGL131C	SNT2	Unknown	Unknown	gene-specific transcription factor
YGL151W	NUT1	Unknown	Pol II Activity	chromatin factor
YGL162W	SUT1	Repressor	TF	gene-specific transcription factor
YGL166W	CUP2	Activator	TF	gene-specific transcription factor
YGL173C	XRN1	Unknown	Nuclease	cell cycle regulation
YER109C	FLO8	Activator	TF	other
YER111C	SWI4	Activator	TF	gene-specific transcription factor
YER164W	CHD1	Unknown	Chromatin Remodeler	chromatin factor
YER173W	RAD24	Unknown	Checkpoint	cell cycle regulation
YER184C	TOG1	Activator	TF	other
YIL131C	FKH1	Both	TF	gene-specific transcription factor
YIL056W	VHR1	Activator	TF	Pol II transcription
YLR357W	RSC2	Unknown	Chromatin Remodeler	chromatin factor
YJL103C	GSM1	Unknown	Unknown	gene-specific transcription factor
YMR021C	MAC1	Activator	TF	gene-specific transcription factor
YJL124C	LSM1	Unknown	mRNA Processing	RNA metabolism
YLR399C	BDF1	Unknown	Chromatin Remodeler	other
